# Single cell map of the human ovarian cortex

**DOI:** 10.1101/791343

**Authors:** Magdalena Wagner, Masahito Yoshihara, Iyadh Douagi, Anastasios Damdimopoulos, Sarita Panula, Sophie Petropoulos, Haojiang Lu, Karin Pettersson, Kerstin Palm, Shintaro Katayama, Outi Hovatta, Juha Kere, Fredrik Lanner, Pauliina Damdimopoulou

## Abstract

The human ovary orchestrates sex hormone production and undergoes monthly structural changes to release mature oocytes. The outer lining of the ovary (cortex) has a key role in defining fertility in women as it harbors the ovarian reserve. It has been postulated that putative oogonial stem cells exist in the ovarian cortex and that these can be captured by DDX4 antibody isolation. We analysed on a single cell level the transcriptome and cell surface antigen profiles of over 24,000 cells from high quality ovarian cortex samples from 21 patients. Our single cell mapping reveals transcriptional profiles of six main cell types; oocytes, granulosa cells, immune cells, endothelial cells, perivascular cells, and stromal cells. Cells captured by DDX4 antibody are perivascular cells, not oogonial stem cells. Our data does not support the existence of germline stem cells in adult human ovaries thereby reinforcing the dogma of a limited ovarian reserve.
