## Supplementary material for "Single cell map of the human ovarian cortex": Differentially expressed genes in cultured ovarian DDX4 Ab+ and DDX4 Ab- cortex cells.

### Sheet: Screen 1-3
	Screen 1 - 3
	CD marker	Screen 1	Screen 2	Screen 3
	CD47	99.4	99.7	99.4
	CD59	99.4	99.3	no cells
	CD147	99.3	99.2	90.9
	CD55	96.3	96	86.6
	CD58	93.6	93	83.1
	CD95	83.2	86.8	63.4
	CD46	82.2	87.4	70.1
	CD29	80.4	85.2	68.7
	CD166	80.2	83.8	56
	CD49c	80.1	83.5	51.4
	CD44	79.7	78.5	60.7
	CD151	79.2	81.3	68.7
	CD63	78.5	85.4	72.4
	CD164	77.7	no cells	71.5
	CD140b	77.2	86.5	50.6
	CD81	77.1	71.1	18.8
	CD165	71.5	79	39.8
	CD73	68.1	64.5	no cells
	CD49a	66.1	56.1	30.2
	CD90	65.5	69.4	54.8
	CD321	64.6	55.6	32.8
	CD54	63.9	46.7	44
	CD340	63.6	52.4	30.2
	CD9	59.9	69.1	59.8
	CD26	59.8	74.2	63.5
	HLA-A,B,C	59.4	81.8	55.8
	EGF-R	59.3	no cells	5.31
	CD49e	57.7	68.1	58.7
	CD105	57.2	66.5	53.6
	CD62E	51	66.5	57.7
	CD221	50.6	57	25
	CD98	50.6	34.2	14.3
	CD200	49.5	66	36.7
	CD146	48.9	25.4	23.4
	HLA-DQ	46.1	53.3	27.5
	CD141	43.8	21.6	10.8
	CD61	40.3	23.7
	CD91	40		10.7
	CD142	38.1	25.1	7.26
	CD51/61	35.1	23.8	12.1
	HPC	34.4	37.4	18.3
	HLA-A2	34.1	70.5	19.9
	CD338	32.5	18.4	11.9
	CD34	31.1
	CD71	30.8	69.4	no cells
	CD140a	30.1
	CD56	27.9	13.7	5.64
	CD275	26.1
	CD49d	24.3
	CD107a	23.6	31.9	5.09
	CD144	23.5	15.8	14
	HLA-DR	23.4	15.7	11.8
	HLA-DR,DP,DQ	21.1	7.94	7.23
	CD39	17.8	13.6	11.6
	CD40	16
	CD97	14.4
	CD220	13.6
	CD49b	13.4
	CD243	12.5
	CD226	11.9
	CD227	11.6
	CD235a	10.2
	CD152	9.59
	CD183	9.14
	CD112	8.56
	CD161	8.31
	CD130	7.97
	CD107b	7.82
	CD126	7.82
	SSEA-4	7.54	0	3.43
	CD102	7.25
	CD77	7.17		2.33
	CD181	6.64
	CD109	5.74
	CD184	5.66
	CDw329	5.53
	CD124	5.19
	CD314	4.92
	CD271	4.84
	CD205	4.41
	CD309	4.35	0.68
	CD336	4.32	0.79
	Invariant NK	4.25
	CD162	4.03
	CD11a	4.01
	mIgG3	4	0.63	1.32
	CD72	3.97
	CD22	3.91
	BLTR-1	3.72
	CD66(a,c,d,e)	3.63
	CD121b	3.6
	CD13	3.52		2.42
	CD274	3.26
	CD10	3.14
	GD2	2.91
	CD4v4	2.85		1.57
	CD31	2.77
	CD27	2.53
	CD206	2.36
	CD45RA	2.29
	CD14	2.21
	CD195	2.19
	CD83	2.18
	CD197	2.17
	CD244	2.16
	CLIP	2.15
	CD231	2.13
	CD150	2.11
	CD38	1.9
	CD74	1.89
	CD36	1.88
	CD80	1.87
	CD117	1.82
	CD45RO	1.79
	CD41b	1.74
	CD134	1.72
	CD84	1.7
	CD123	1.69
	CD75	1.65
	CD53	1.64
	CD32	1.55
	CD273	1.53
	CD85	1.49
	CD177	1.46
	CD196	1.45
	CD88	1.45
	MIC A/B	1.45
	CD229	1.39
	CD62P	1.34
	CD118	1.33
	CD172b	1.32
	CD18	1.31
	CD171	1.3
	CD64	1.3
	CD193	1.29
	CD57	1.29
	CD45	1.27
	CD163	1.26
	CD79b	1.26
	CD337	1.23
	CD50	1.23
	CDMR-56	1.23
	CD137 Ligand	1.21
	CD15	1.2
	CDw328	1.2
	CD62L	1.19
	CD153	1.17
	CD278	1.17
	CD69	1.15
	CD178	1.11
	CD209	1.11
	NKB1	1.11
	CMRF-44	1.1
	CD11b	1.09
	CD158b	1.09
	CD45RB	1.09
	CD99	1.09
	CDw327	1.08
	CD108	1.06
	CD279	1.06
	CD48	1.05
	SSEA-1	1.05
	CD282	1.03
	CD5	1.03
	CD70	1.03
	CD20	1.01
	CD30	1.01
	CD35	1.01
	CD99R	1.01
	CD16	1
	Vbeta8	1
	Alpha beta TCR	0.99
	CD128	0.99
	CD305	0.98
	CDw93	0.98
	CD135	0.97
	CD66b	0.95
	CD43	0.94		4.76
	CD11c	0.94		1.74
	CD106	0.94
	CD42a	0.91		5.31
	CD28	0.91
	fMLP-R	0.91
	CD3	0.9	0.83
	CD21	0.88
	CD42b	0.87		5.73
	CD138	0.87
	CD158a	0.87
	2nd only rat	0.87	0.46	0.8
	CD122	0.85
	CD137	0.85
	CD33	0.85
	CD1d	0.84	population shifted
	TRA-1-81	0.84
	CD1a	0.82	4.81
	CD8b	0.82
	CD103	0.81
	CD23	0.81
	Vbeta23	0.8
	CD66f	0.79
	CD89	0.79
	CD119	0.78
	CD41a	0.78
	CD86	0.78
	CD25	0.77
	CD154	0.76
	CD7	0.76
	CD37	0.75
	CD180	0.74
	CD255	0.74
	CD87	0.74
	CD114	0.73
	CD6	0.73
	CD2	0.72	0.82
	CD121a	0.71
	CD1b	0.71	0.64
	CD19	0.69
	TRA-1-60	0.69
	CD127	0.68
	CD100	0.67
	CD24	0.67
	CD116	0.66
	CD8a	0.66
	CD335	0.64
	CD94	0.64
	CD120a	0.62
	CD4	0.58		1.17
	CD15s	0.56
	2nd only	0.54
	mIgG2b	0.52	0.6	0.96
	mIgGM	0.45	0.4	0.86
	2nd only mouse	0.42		0.67
	mIgG1	0.41	0.59	0.79
	DAPI only	0.36	0.38
	mIgG2a	0.35	0	0.76
	unstained	0.3		0.42
	FMO R660		0.54
	CD49f	no cells	69.9	no cells
	CD201	no cells	27.2
	B2M	No cells	26.1	15.6
	CD104	No cells	2.45
	SSEA-3	no cells	1.83
	CD268	no cells	0.93	1.61
	CD326	No cells	1.45	0.98
	CD294	no cells	0.98
	CD212	no cells	0.93
	rIgG2b	no cells		0.8
	rIgG1	no cells	0.64	0.9
	Gamma delta TCR	no cells	0.76	0.66
	CLA	no cells	0.7
	CD120b	no cells	0.64
	CD132	no cells	0.62
	CD267	no cells	0.62
	CD210	no cells	0.61
	rIgG2a	no cells		0.59
	rIgM	no cells	0.59
	Integrin b7	no cells	0.56

### Sheet: Screen 1
Screen 1
Surface Marker	% CD-POS	MFI
CD47	99.4	57332
CD59	99.4	99797
CD147	99.3	18778
CD55	96.3	13128
CD58	93.6	8389
CD95	83.2	8813
CD46	82.2	10896
CD29	80.4	18113
CD166	80.2	13714
CD49c	80.1	14038
CD44	79.7	8886
CD151	79.2	12902
CD63	78.5	6336
CD164	77.7	7817
CD140b	77.2	19179
CD81	77.1	7447
CD165	71.5	9929
CD73	68.1	30713
CD268	67.4	3064
CD49a	66.1	7902
B2M	65.6	10503
CD90	65.5	24181
CD321	64.6	5080
CD54	63.9	5922
CD340	63.6	3193
CD9	59.9	9134
CD26	59.8	31591
HLA-A,B,C	59.4	39782
EFR-R	59.3	3458
CD49e	57.7	9602
CD105	57.2	11868
CD62E	51	5876
CD98	50.6	2857
CD221	50.6	2538
CD200	49.5	10743
CD146	48.9	10298
HLA-DQ	46.1	4438
CD141	43.8	2941
CD61	40.3	2857
CD91	40	3508
CD142	38.1	2749
CD326	37.5	5511
CD51/61	35.1	2913
HPC	34.4	3424
HLA-A2	34.1	12284
CD338	32.5	2569
CD34	31.1	4051
CD71	30.8	2519
CD140a	30.1	2453
CD56	27.9	3500
CD275	26.1	2218
CD49d	24.3	3367
CD107a	23.6	2262
CD144	23.5	6303
HLA-DR	23.4	4831
HLA-DR,DP,DQ	21.1	2736
CD39	17.8	34067
CD40	16	2405
CD97	14.4	2477
CD220	13.6	2073
CD49b	13.4	2120
CD243	12.5	4438
CD226	11.9	2042
CD227	11.6	2588
CD235a	10.2	2142
CD152	9.59	2104
CD183	9.14	1996
CD112	8.56	1996
CD161	8.31	2042
CD130	7.97	2062
CD107b	7.82	2115
CD126	7.82	1996
SSEA-4	7.54	6643
CD102	7.25	2441
CD77	7.17	2690
CD181	6.64	2062
CD109	5.74	1945
CD184	5.66	2174
CDw329	5.53	1991
CD124	5.19	1935
CD314	4.92	1911
CD271	4.84	3334
CD205	4.41	2057
CD309	4.35	7388
CD336	4.32	2223
Invariant NK	4.25	2062
Gamma delta TCR	4.12	5801
CD162	4.03	1975
CD11a	4.01	2089
CD72	3.97	1980
CD22	3.91	1955
BLTR-1	3.72	1950
CD66(a,c,d,e)	3.63	3391
CD121b	3.6	2158
CD13	3.52	2837
CD274	3.26	2026
CD10	3.14	2370
GD2	2.91	3208
CD4v4	2.85	2268
CD31	2.77	4770
CD27	2.53	2115
CD206	2.36	2447
CD45RA	2.29	2037
CD14	2.21	2052
CD195	2.19	2163
CD83	2.18	2089
CD197	2.17	2201
CD244	2.16	6125
CLIP	2.15	2052
CD231	2.13	2324
CD150	2.11	2136
CD38	1.9	2394
CD74	1.89	2364
CD36	1.88	3508
CD80	1.87	2201
CD117	1.82	2330
CD45RO	1.79	2251
CD41b	1.74	2465
CD134	1.72	2207
CD84	1.7	2115
CD123	1.69	2330
CD75	1.65	2550
CD53	1.64	2613
CD32	1.55	2256
CD273	1.53	2723
CD85	1.49	2544
CD177	1.46	2273
MIC A/B	1.45	2163
CD88	1.45	2336
CD196	1.45	2229
CD229	1.39	2526
CD62P	1.34	2857
CD118	1.33	2152
CD172b	1.32	2229
CD18	1.31	2394
CD64	1.3	2723
CD171	1.3	3247
CD57	1.29	2507
CD193	1.29	2749
CD45	1.27	2313
CD79b	1.26	2347
CD163	1.26	2532
CD337	1.23	2083
CDMR-56	1.23	2336
CD50	1.23	2899
CD137 Ligand	1.21	2459
CDw328	1.2	2158
CD15	1.2	2417
CD62L	1.19	2399
CD153	1.17	2388
CD278	1.17	2913
CD69	1.15	2716
NKB1	1.11	2532
CD178	1.11	2697
CD209	1.11	2465
CMRF-44	1.1	2626
CD11b	1.09	2471
CD45RB	1.09	2268
CD99	1.09	2423
CD158b	1.09	2581
CDw327	1.08	2273
CD279	1.06	2411
CD108	1.06	2569
SSEA-1	1.05	2296
CD48	1.05	2613
CD282	1.03	2262
CD5	1.03	2899
CD70	1.03	2683
CD20	1.01	2290
CD30	1.01	2405
CD35	1.01	2405
CD99R	1.01	2110
Vbeta8	1	2229
CD16	1	2313
Alpha beta TCR	0.99	2581
CD128	0.99	2507
CD305	0.98	2223
CDw93	0.98	2613
CD135	0.97	3278
CD66b	0.95	2600
CD11c	0.94	2174
CD43	0.94	2756
CD106	0.94	2483
fMLP-R	0.91	2477
CD28	0.91	2330
CD42a	0.91	2483
CD3	0.9	2544
CD21	0.88	2399
CD42b	0.87	2489
CD138	0.87	3050
CD158a	0.87	2336
CD33	0.85	2330
CD122	0.85	2664
CD137	0.85	2749
TRA-1-81	0.84	2142
CD1d	0.84	2158
CD1a	0.82	2336
CD8b	0.82	2495
CD23	0.81	2588
CD103	0.81	2083
Vbeta23	0.8	2313
CD66f	0.79	2168
CD89	0.79	2364
CD41a	0.78	2207
CD86	0.78	2658
C119	0.78	2218
CD25	0.77	2716
CD7	0.76	2723
CD154	0.76	2501
CD37	0.75	2429
CD87	0.74	2201
CD180	0.74	2453
CD255	0.74	6875
CD6	0.73	2262
CD114	0.73	3154
CD2	0.72	2126
CD1b	0.71	2273
CD121a	0.71	2423
TRA-1-60	0.69	2519
CD19	0.69	2556
CD127	0.68	2364
CD24	0.67	2417
CD100	0.67	2613
CD8a	0.66	2376
CD116	0.66	2212
CD335	0.64	2313
CD94	0.64	2218
CD120a	0.62	2382
CD4	0.58	2353
CD15s	0.56	2477

### Sheet: Screen 2
Screen 2
Surface Marker	% CD-POS	MFI
CD49a	99.7	76235
CD61	99.3	467000
CD151	99.2	18996
CD56	96	16101
CD59	93	9308
CD47	87.4	9798
CD98	86.8	8263
CD141	86.5	21738
CD39	85.2	19692
CD200	83.8	17174
CD49e	83.5	15692
HLA A2	81.8	26911
CD165	81.3	13136
CD166	79	12261
CD29	74.2	27183
CD90	71.1	9798
HLA-DQ	70.5	22470
CD104	69.9	7883
CD73	69.4	5951
CD95	69.4	16953
CD26	69.1	8486
CD51/61	68.1	11002
CD63	66.5	8900
CD107a	66.5	8953
CD221	66	11559
CD81	64.5	46349
CD268	57	3003
CD49c	56.1	5310
CD336	55.6	5138
HLA-DR	53.3	5581
B2M	52.4	2979
CD55	46.7	5266
CD2	37.9	2933
HLA A,B,C	37.4	3732
CD105	34.2	2895
CD140b	31.9	2655
CD210	27.2	2979
CD147	25.4	7746
CD144	25.1	2987
CD54	23.8	3164
CD62E	23.7	3131
CD142	21.6	3139
CD340	18.4	2409
CD146	15.8	5124
HLA-DR,DP,DQ	15.7	4449
CD58	13.7	2820
CD44	13.6	41634
SSEA-4	7.94	3458
CD1b	4.81	2153
CD120b	2.45	5013
CLA	1.83	2733
SSEA-3	0.98	2987
CD309	0.93	2321
CD267	0.93	2941
CD3	0.82	2415
CD338	0.79	2820
HPC	0.76	2712
Integrin b7	0.7	2655
CD321	0.68	3018
CD1a	0.64	2676
CD1d	0.64	2513
CD132	0.64	2641
CD9	0.63	2600
CD201	0.62	2539
CD294	0.62	2655
CD212	0.61	2956
CD49f	0.33	2339
CD46	0	9253
CD71	0	7266
gdTCR	0	7860
CD326	0	5597

### Sheet: Screen 3
Screen 3
Surface Marker	% CD-POS	MFI
CD47	99.4	55154
CD147	90.9	22055
CD55	86.6	17317
CD58	83.1	14497
CD63	72.4	10533
CD164	71.5	12249
CD46	70.1	12391
CD29	68.7	31394
CD151	68.7	23449
CD26	63.5	30331
CD95	63.4	11666
CD44	60.7	14974
CD9	59.8	18387
CD49E	58.7	19121
CD62E	57.7	18277
CD166	56	17111
HLA A,B,C	55.8	35270
CD90	54.8	33430
CD105	53.6	13997
CD49C	51.4	28230
CD140B	50.6	23812
CD54	44	9792
CD49F	41.3	11902
CD165	39.8	13875
CD200	36.7	13515
CD321	32.8	9236
CD49A	30.2	13052
CD340	30.2	6353
HLA-DQ	27.5	7212
CD221	25	6222
CD146	23.4	23739
CD201	22.7	7548
HLA-A2	19.9	29767
CD81	18.8	7467
HPC	18.3	8010
B2M	15.6	15791
CD98	14.3	6948
CD144	14	11210
CD146/MCAM	13.7	60966
CD51/61	12.1	7368
CD338	11.9	6015
HLA-DR	11.8	9365
CD39	11.6	47265
CD141	10.8	6749
CD91	10.7	6173
CD142	7.26	6488
HLA-DR,DQ,DP	7.23	8669
CD42b	5.73	6488
CD56	5.64	6141
EGF-R	5.31	5771
CD42a	5.31	6437
CD107A	5.09	5625
CD43	4.76	6336
SSEA-4	3.43	9443
CD13	2.42	7022
CD77	2.33	6505
CD11C	1.74	5984
CD268	1.61	5756
CD4v4	1.57	6173
CD4	1.17	5712
CD326	0.98	7135
Gamma delta TCR	0.66	6287
